# Failure of colonization following gut microbiota transfer exacerbates DSS-induced colitis

**DOI:** 10.1101/2024.09.25.614792

**Authors:** Kevin L. Gustafson, Trevor R. Rodriguez, Zachary L. McAdams, Lyndon M. Coghill, Aaron C. Ericsson, Craig L. Franklin

## Abstract

To study the impact of differing specific pathogen-free gut microbiomes (GMs) on a murine model of inflammatory bowel disease, selected GMs were transferred using embryo transfer (ET), cross-fostering (CF), and co-housing (CH). Prior work showed that the GM transfer method and the microbial composition of donor and recipient GMs can influence microbial colonization and disease phenotypes in dextran sodium sulfate-induced colitis. When a low richness GM was transferred to a recipient with a high richness GM via CH, the donor GM failed to successfully colonize, and a more severe disease phenotype resulted when compared to ET or CF, where colonization was successful. By comparing CH and gastric gavage for fecal material transfer, we isolated the microbial component of this effect and determined that differences in disease severity and survival were associated with microbial factors rather than the transfer method itself. Mice receiving a low richness GM via CH and gastric gavage exhibited greater disease severity and higher expression of pro-inflammatory immune mediators compared to those receiving a high richness GM. This study provides valuable insights into the role of GM composition and colonization in disease modulation.
