## Supplementary material for "Failure of colonization following gut microbiota transfer exacerbates DSS-induced colitis": Sup Table S1

### Sheet: Sheet1
Lesion Score	Lesion Score Description
0	No Lesions Apparent
1	<10% of colon affected
2	10-24% of colon affected
3	25-50% of colon affected
4	>50% of colon affected
5	>50% of colon affected with >50% of lesions present being mucosal erosions and/or ulcerations
