## Supplementary material for "Failure of colonization following gut microbiota transfer exacerbates DSS-induced colitis": Sup Table S2

### Sheet: Sheet1
Main Effect	Df	SumOfSqs	R-squared	F	p-value
donor/recipient	1	0.829556	0.0181491	5.31947	0.002
transfer method	2	4.38616	0.0959609	14.063	0.001
transfer direction	1	9.11941	0.199515	58.4776	0.001
donor/recip:transfer method	2	1.0987	0.0240374	3.52266	0.001
donor/recip:transfer direction	1	0.706549	0.0154579	4.5307	0.001
transfer method: transfer direction	2	4.55037	0.0995533	14.5895	0.001
donor/recip:transfer method: tranfser direction	2	1.00123	0.0219049	3.21015	0.001
Residual	154	24.0159	0.525421	NA	NA
Total	165	45.7078	1	NA	NA
