## Supplementary material for "Failure of colonization following gut microbiota transfer exacerbates DSS-induced colitis": Sup Table S3

### Sheet: Sheet1
Comparison	Total Sum of Squares	Within-group sum of squares	F	p-value	Jaccard Dissimilarity
B6JGMHighET Recipient:CD1GMHighET Donor	3.671	3.352	2.47	0.0012	0.409
B6JGMHighCF Recipient: CD1GMHighCF Donor	4.881	4.635	1.326	0.0961	0.283
B6JGMHighCH Recipient: CD1GMHighCH Donor	3.893	3.509	2.736	0.0006	0.5
B6NGMLowET Recipient: CD1GMLowET Donor	2.137	1.939	2.65	0.0002	0.322
B6NGMLowCF Recipient: CD1GMLowCF Donor	3.62	3.328	2.36	0.0003	0.386
B6NGMLowCH Recipient: CD1GMLowCH Donor	4.767	3.772	6.594	0.0006	0.623
