## Supplementary material for "Failure of colonization following gut microbiota transfer exacerbates DSS-induced colitis": Sup Table S4

### Sheet: Sheet1
	Average B6JGMHigh Cohorts	Average B6NGMLow Cohorts	p-value (Mann-Whitney U Test)
BAFF	1028.36	871.977	0.419
Betacellulin (BTC)	14.1058	16.7629	0.099
ENA-78 (CXCL5)	140.849	327.829	0.00936
Eotaxin (CCL11)	583.88	1103.48	0.0616
G-CSF (CSF-3)	12.5942	26.6775	0.0392
GM-CSF	4.66208	5.28708	0.348
GRO alpha (CXCL1)	133.633	238.022	0.158
IFN alpha	10.9179	18.1683	0.143
IFN gamma	4.29875	6.28667	0.0677
IL-1 alpha	181.177	370.467	0.152
IL-1 beta	1110.49	1804.7	0.0145
IL-10	24.8058	27.4117	0.431
IL-12p70	1.57458	2.2075	0.0141
IL-13	10.0854	14.835	0.0851
IL-15	33.5871	30.9754	0.617
IL-17A (CTLA-8)	10.6479	15.4321	0.111
IL-18	70109.7	91008.6	0.288
IL-19	268.975	546.464	0.0172
IL-2	11.0113	6.92875	0.219
IL-22	138.343	415.932	0.00676
IL-23	24.6637	32.6271	0.0141
IL-25 (IL-17E)	38.4988	54.615	0.034
IL-27	22.8263	20.1992	0.0677
IL-28	104.988	111.093	0.894
IL-2R	62.7654	71.3271	0.384
IL-3	0.397917	0.587917	0.194
IL-31	8.18458	9.5375	0.0712
IL-33	3621.61	3105.02	0.783
IL-4	1.77833	2.39417	0.0112
IL-5	6.10625	6.91333	0.529
IL-6	103.464	205.388	0.0205
IL-7	39.1858	53.0037	0.0909
IL-7R alpha	106.168	243.028	0.00307
IL-9	13.7271	17.775	0.164
IP-10 (CXCL10)	52.2171	106.2	0.0182
Leptin	987.611	1197.52	0.285
LIF	21.5275	29.6437	0.115
MCP-1 (CCL2)	264.64	353.207	0.65
MCP-3 (CCL7)	438.701	870.111	0.106
M-CSF	10.2833	9.91708	0.0437
MIP-1 alpha (CCL3)	59.8713	145.73	0.00649
MIP-1 beta (CCL4)	11.8404	40.4054	0.001
MIP-2 alpha (CXCL2)	128.088	386.463	0.000719
RANKL	108.206	97.0533	0.943
RANTES (CCL5)	212.819	326.522	0.0852
TNF alpha	13.1354	18.7525	0.0743
VEGF-A	48.5971	46.6317	0.419
