## Supplementary material for "Failure of colonization following gut microbiota transfer exacerbates DSS-induced colitis": Sup Table S5

### Sheet: Sheet1
	Average Cohousing Cohorts	Average Gavage Cohorts	p-value (Mann-Whitney U Test)
BAFF	1004.91	895.427	0.341
Betacellulin (BTC)	14.9962	15.8725	0.813
ENA-78 (CXCL5)	195.736	272.942	0.83
G-CSF (CSF-3)	14.5312	24.7404	0.364
GM-CSF	4.13417	5.815	0.119
GRO alpha (CXCL1)	165.6	206.055	0.47
IFN alpha	17.4338	11.6525	0.283
IFN gamma	4.63875	5.94667	0.056
IL-1 alpha	188.495	363.149	0.0814
IL-1 beta	912.123	2003.06	0.27
IL-10	23.9438	28.2738	0.384
IL-12p70	1.74292	2.03917	0.257
IL-13	11.2808	13.6396	0.348
IL-15	27.7008	36.8617	0.141
IL-17A (CTLA-8)	12.8171	13.2629	0.878
IL-19	358.439	457	0.509
IL-2	11.5325	6.4075	0.283
IL-22	253.028	301.248	0.351
IL-23	26.5938	30.6971	0.599
IL-25 (IL-17E)	47.39	45.7238	0.926
IL-27	20.5308	22.4946	0.878
IL-28	102.395	113.685	0.431
IL-2R	62.3308	71.7617	0.384
IL-3	0.442917	0.542917	0.394
IL-31	7.6775	10.0446	0.332
IL-33	2099.09	4627.53	0.351
IL-4	1.98667	2.18583	0.37
IL-5	6.21333	6.80625	0.657
IL-6	108.582	200.269	0.255
IL-7	42.2313	49.9583	0.643
IL-7R alpha	162.904	186.291	0.369
IL-9	14.1083	17.3938	0.327
IP-10 (CXCL10)	68.3	90.1171	0.359
Leptin	999.595	1185.53	0.583
LIF	24.8675	26.3037	0.529
MCP-1 (CCL2)	292.279	325.568	0.27
MCP-3 (CCL7)	561.748	747.065	0.631
M-CSF	7.56875	12.6317	0.493
MIP-1 alpha (CCL3)	75.0829	130.519	0.307
MIP-1 beta (CCL4)	21.3946	30.8512	0.384
MIP-2 alpha (CXCL2)	160.661	353.89	0.153
RANKL	106.361	98.8988	0.927
RANTES (CCL5)	247.566	291.775	0.519
TNF alpha	12.9288	18.9592	0.32
VEGF-A	43.9346	51.2942	0.48
