## Supplementary material for "Failure of colonization following gut microbiota transfer exacerbates DSS-induced colitis": Sup Table S6

### Sheet: Sheet1
	Cohort Cytokine/Chemokine Means ± SD
	B6JGMHighCH	B6JGMHighGA	B6NGMLowCH	B6NGMLowGA
BAFF	1199.07±465.4	857.65±518.9	810.75±541.1	933.2±600.3
Betacellulin (BTC)	13.99±5.7	14.22±4.3	16±5.9	17.52±5.7
ENA-78 (CXCL5)	147.32±104.7	134.37±113.2	244.14±170.3	411.51±446.3
G-CSF (CSF-3)	9.16±9.4	16.02±21.5	19.9±23.2	33.46±49.2
GM-CSF	4.18±1.7	5.14±3.3	4.08±1.6	6.49±3.5
GRO alpha (CXCL1)	120.93±122.2	146.33±174.4	210.26±272.1	265.78±336.6
IFN alpha	16.4±16.4	5.43±9	18.46±19.8	17.88±14.4
IFN gamma	3.81±7.6	4.78±5.9	5.46±9.9	7.11±5.9
IL-1 alpha	147.03±116.3	215.32±231.2	229.96±366.7	510.98±625.9
IL-1 beta	669.42±770.5	1551.55±2796.9	1154.82±1373.4	2454.58±2469.7
IL-10	24.24±9	25.36±12.9	23.64±10.7	31.18±13.1
IL-12p70	1.61±0.7	1.54±0.7	1.87±1	2.54±0.9
IL-13	10.4±6.5	9.77±6.9	12.16±8.4	17.51±8.6
IL-15	31.26±17.1	35.91±24.4	24.14±13.8	37.81±20.9
IL-17A (CTLA-8)	11.83±8.1	9.46±8	13.8±11.7	17.06±11.2
IL-19	262.23±203.2	275.72±265.8	454.65±316	638.28±420.1
IL-2	17.1±29.2	4.92±3.4	5.96±5	7.9±5.1
IL-22	107.25±99.9	169.43±220	398.8±546.6	433.07±342
IL-23	22.84±8.5	26.49±10.3	30.35±13.1	34.91±17.5
IL-25 (IL-17E)	42.91±17.1	34.08±28.9	51.87±31.1	57.37±34.1
IL-27	23.97±5.8	21.68±8.1	17.09±6.4	23.31±12.2
IL-28	101.53±45.5	108.45±40.4	103.26±39.3	118.93±62.9
IL-2R	65.47±33.1	60.06±40.7	59.19±38.2	83.47±38.3
IL-3	0.37±0.2	0.42±0.4	0.51±0.5	0.66±0.5
IL-31	6.72±2.7	9.64±10.9	8.63±4.8	10.45±4.7
IL-33	2189.4±2543.3	5053.82±9148.8	2008.79±2000.1	4201.24±4879.1
IL-4	1.77±0.9	1.78±0.9	2.19±0.6	2.59±0.8
IL-5	5.9±3.3	6.31±3.9	6.53±3.9	7.3±3
IL-6	75.95±85.8	130.97±205.1	141.21±188.2	269.57±252.2
IL-7	41.14±21.8	37.23±25.8	43.32±25.1	62.69±33.8
IL-7R alpha	95.3±78.4	117.03±123.9	230.5±230.8	255.56±142.1
IL-9	14.19±8.2	13.26±10.1	14.02±8.7	21.53±9.1
IP-10 (CXCL10)	58.63±61.1	45.8±48.3	77.97±75.8	134.44±92.1
Leptin	1053.59±732.3	921.63±841.2	945.6±796.1	1449.43±947.8
LIF	20.26±6	22.79±12.2	29.47±19.4	29.82±13.7
MCP-1 (CCL2)	272.39±182.1	256.88±223.3	312.16±219.9	394.26±191.7
MCP-3 (CCL7)	378.6±407.9	498.79±658	744.89±785.5	995.34±816
M-CSF	8.77±7.1	11.79±11.2	6.36±6.3	13.47±17
MIP-1 alpha (CCL3)	37.91±25.3	81.83±132.2	112.25±145.1	179.21±124.1
MIP-1 beta (CCL4)	7.89±5.8	15.79±29.7	34.9±40.8	45.91±48.4
MIP-2 alpha (CXCL2)	71.48±79.8	184.69±297	249.84±273	523.09±334
RANKL	120.57±184.4	95.83±117.6	92.14±104.6	101.96±127.9
RANTES (CCL5)	238.69±166.9	186.94±179.7	256.43±238.6	396.61±230.2
TNF alpha	12.47±7.3	13.79±13.5	13.38±8.3	24.13±16.2
VEGF-A	50.92±11.1	46.27±20.3	36.95±21.2	56.32±33
