## Supplementary material for "Failure of colonization following gut microbiota transfer exacerbates DSS-induced colitis": Sup Table S7

### Sheet: Sheet1
Effect	Df	SumOfSqs	R-squared	F	p-value
transfer direction	1	3.10171	0.109213	13.7531	0.0001
group	2	3.10522	0.109337	6.88435	0.0001
transfer direction:group	2	3.02373	0.106467	6.70367	0.0001
Residual	85	19.1699	0.674983	NA	NA
Total	90	28.4005	1	NA	NA
