## Supplementary material for "Failure of colonization following gut microbiota transfer exacerbates DSS-induced colitis": Sup Table S8

### Sheet: Sheet1
Comparison	Total Sum of Squares	Within-group Sum of Squares	F	p-value	Jaccard Dissimilarity
B6JGMHighCH: CD1GMHigh Donor	4.312	3.46	7.137	0.0001	0.383
B6JGMHighGA: CD1GMHigh Donor	4.129	3.225	7.851	0.0001	0.38
B6NGMLowCH: CD1GMLow Donor	5.825	3.251	23.76	0.0001	0.593
B6NGMLowGA: CD1GMLow Donor	4.795	2.429	26.3	0.0001	0.618
